# A phylogenetic estimate of canine retrotransposition rates based on genome assembly comparisons

**DOI:** 10.1101/2025.09.10.675418

**Authors:** Matthew S. Blacksmith, Anthony K. Nguyen, John V. Moran, Jeffrey M. Kidd

## Abstract

**Background:** Due to their history of domestication and breed formation, dogs are a powerful system for studying the phenotypic impact of genetic variation. Comparison of canine genome assemblies show that retrotransposons, mobile elements that mobilize via an RNA intermediate, are a major contributor to canine genetic diversity with an eightfold and 17-fold increase of LINE-1 and SINE differences, respectively, in dogs relative to that found among humans. The frequency of dimorphic retrotransposon insertions among dogs suggests these elements have mobilized at a high rate over recent canine evolution. However, the rate at which new insertions arise has yet to be determined.

**Results:** We aligned a collection of genome assemblies derived from four breed dogs, a Dingo, and an American grey wolf to a Greenland grey wolf to identify dimorphic LINE-1 and SINEC insertions. Across our panel of seven canine assemblies, we identified and characterized 7,428 dimorphic LINE-1s and 51,572 dimorphic SINECs. Each assembly differs from the Greenland wolf genome by an average of 3,497 LINE-1s and 25,558 SINECs. Analysis of allele sharing among samples recapitulates known relationships and reveals substantial within-breed variation. Calibrating estimates using a previously estimated single nucleotide mutation rate of 4.5x10^-9^ per base pair per generation, we estimate that new LINE-1 and SINEC and insertions have occurred at a rate of 1/184 and 1/22 births over recent canine evolution. These estimates are largely consistent across assemblies and breeds.

**Conclusions:** Our phylogenetic estimate of SINEC retrotransposition in canines is approximately twice as large as that estimated for *Alu* elements in humans, while the canine LINE-1 insertion rate is within the range of human estimates. These data suggest that although SINEC has been an outsized driver of canine genome evolution, the striking levels of canine LINE-1 and SINEC dimorphism mainly reflect high levels of long-standing genetic variation.
