## Supplementary material for "A phylogenetic estimate of canine retrotransposition rates based on genome assembly comparisons": Key to Additional_File1

### Sheet: Sheet1
Column Number	Column Name	Column Description
1	MEI_type	Type of Mobile Element
2	Filled_Site	Assembly with the Filled Site
3	Empty_Site	Assembly with the Empty Site
4	#chr	Original Minimap2 filled site chromosome
5	Filled_start	Original Minimap2 filled site start (0-based)
6	Filled_end	Original Minimap2 filled end (0-based)
7	Empty_start	Original Minimap2 empty site start (0-based)
8	Empty_end	Original Minimap2 empty end (0-based)
9	AGE_TSD_Seq_empty	Sequence of the empty site corresponding to TSD as determined by AGE
10	AGE_TSD_Seq_left	Sequence of the left TSD as determined by AGE
11	AGE_TSD_Seq_right	Sequence of the right TSD as determined by AGE
12	AGE_orientation	Orientation modifier for AGE alignment. -revcom2 if the query and target are in opposite orientations. Otherwise N/A
13	RM_Class	Repeat Class as determined by RepeatMasker
14	RM_orientation	Repeat Orientation as determined by RepeatMasker
15	RM_subfamilies	A list of all subfamilies identified by RepeatMasker at the locus
16	Reference_orientation	Orientation of target relative to query
17	Refined_Empty_end	Last base in the empty site deletion at the locus, if present (After AGE processing)
18	Refined_Empty_left_bound	Base pair before the insertion, will be larger than right bound if the query and target are in opposite orientation (After AGE processing)
19	Refined_Empty_right_bound	Base pair after the insertion, will be smaller than left bound if the query and target are in opposite orientation (After AGE processing)
20	Refined_Empty_start	First base in the empty site deletion at the locus, if present (After AGE processing)
21	Refined_Filled_end	Last base inserted sequence at the filled site (After AGE processing)
22	Refined_Filled_left_bound	Last base before inserted sequence at the filled site (After AGE processing)
23	Refined_Filled_right_bound	First base after inserted sequence at the filled site (After AGE processing)
24	Refined_Filled_start	First base inserted sequence at the filled site (After AGE processing)
25	TE_extends	Boolean of if the RepeatMasker TE annotation continues beyond the bounds of the insertion
26	AGE_endo	Endonuclease sequence assessed from AGE identified TSDs
27	AGE_flank	Number of bp added upstream and downstream of insertion prior to AGE alignemed
28	empty_coords	Genome coordinates corresponding with TSD sequence at the empty site
29	left_TSD_filled	Coordinates of the left TSD in the filled genome
30	mismatch_TSD	Boolean detecting if the Left TSD, right TSD, and correpsonding sequence in the empty site
31	right_TSD_filled	Coordinates of the right TSD in the filled genome
32	Adjacent_Poly	Coordinates of the adjacent poly if one has been identified. Can be shorter than 10bp
33	extracted_coords	Coordinates of extracted filled-site sequence
34	extractedSeq	Extracted filled-site sequence
35	numExtractedRepMaskHits	number of RepeatMasker annotation segments
36	repMaskNames	Names of RepeatMasker annotations
37	repMaskDivergence	Divergence from RepeatMasker
