## Supplemental Tables for "A phylogenetic estimate of canine retrotransposition rates based on genome assembly comparisons"

### Sheet: Index
Supplemental Tables Index
Table Index	Table Title	Description
S1	Assembly_Info	Demographic and quality information pertaining to reference assemblies
S2	Hallmark_Fractions_SINECs	Fraction of qualifying SINEC variants separated by hallmark status
S3	Rate_Information_SINECs	Parameters regarding the estimated rate of SINEC retrotransposition
S4	Hallmark_Fractions_LINE-1s	Fraction of qualifying LINE-1 variants separated by hallmark status
S5	Transduction_Source_Loci	G_WOLF coordinates of transduction sources and the dimorphic L1s which possess the transduced sequence. Note: Coordinates are 0-based in this table.
S6	Rate_Information_LINE-1s	Parameters regarding the estimated rate of LINE-1 retrotransposition

### Sheet: S1_Assembly_Info
Supplemental Table 1 - Reference Assembly Information
Sample Key*	Breed/Species	Sample Name	Assembly Name	Segment Count**	Long read sequencing platform	Short read sequencing platform	Assembly Accession	PMID
G_WOLF	Greenland Wolf	mCanlor1.2	mCanlor1.2	205	PacBio HiFi	HiSeq X Ten	GCA_905319855.2	34926833
A_WOLF	American Wolf	Clu	GCA_034620435.1_Clu-1	111	PacBio Sequel IIe	NovaSeq 6000	GCA_034620435.1	38416051
GSD1	German Shepherd Dog	Mischka	UU_Cfam_GSD_1.0/canFam4	402	PacBio Sequel	HiSeq X Ten	GCA_011100685.1	33568770
GSD2	German Shepherd Dog	Nala	CanFam_GSD	632	PacBio Sequel, ONT PromethION	HiSeq X Ten	GCA_008641055.3	32236524
BOX	Boxer	Tasha	Dog10K_Boxer_Tasha_1.0/canFam6	1067	PacBio RSII	HiSeq X Ten	GCA_000002285.4	34070911
GDN	Great Dane	Zoey	UMICH_Zoey_3.1/canFam5	1036	PacBio RSII	Illumina HiSeq 2000/2500	GCA_005444595.1	33836575
DNG	Dingo	Sandy	CanFam_DDS	107	PacBio Sequel, ONT PromethION	HiSeq X Ten	GCA_003254725.2	35452284
BMD1	Bernese Mountain Dog	BD	BD	649	ONT PromethION	Illumina NovaSeq 6000	JARDRF000000000	37681359
BMD2	Bernese Mountain Dog	OD	OD	1003	ONT PromethION	Illumina NovaSeq 6000	JARDRE000000000	37681359
LAB1***	Labrador Retriever	Yellav2	Yellav2	530	ONT GridION	Illumina NovaSeq 6000	DAOUOP010000000	37681359
LAB2	Labrador Retriever	Ros Lab	ROS_Cfam_1.0/	569	PacBio Sequel	HiSeq X Ten	GCF_014441545.1	N/A****
*Sample Key refers to the name of the sample that will be used in figures and legends throughout the paper.
**A segment is defined as any autosomal or chromosome X sequence that is uninterrupted by nucleotides of unresolved sequence (N). A complete telomere to telomere assembly would have 39 segments.
***Yella the Labrador was originally published in Player et al., 2021, but was later refined by Schall et al., 2023. We utilize the refined version 2 of the genome.
****While publically available, the Roslin Labrador Retriever genome has not been described in a peer reviewed manuscript.

### Sheet: S2_Hallmark_Fractions_SINECs
Sample_Name	Both	TSD_only	Poly_A_only	Neither	RM_fail
GSD1_query	52.46	31.22	5.8	10.46	0.07
GSD2_query	53.27	30.9	5.36	10.37	0.1
BOX_query	47.7	34.85	5.52	11.86	0.08
GDN_query	48.7	31.34	7.88	11.96	0.12
DNG_query	53.94	30.61	5.31	10.06	0.07
A_WOLF_query	51.54	31.55	5.59	11.21	0.11
GSD1_ref	50.69	32.18	5.95	11.13	0.05
GSD2_ref	50.63	32.64	5.62	11.03	0.07
BOX_ref	51.19	32.12	5.85	10.79	0.06
GDN_ref	50.73	31.77	5.87	11.58	0.05
DNG_ref	50.87	32.29	5.84	10.95	0.05
A_WOLF_ref	50.41	32.31	5.67	11.53	0.08
Average	51.19	31.81	5.92	11.01	0.09
Stdev	2.32	1.43	0.9	0.74	0.03
Note: Average and Stdev utilize all query samples and GSD1_ref to avoid utilizing G_WOLF multiple times in averages.

### Sheet: S3_Rate_Information_SINECs
Sample_Name	SNP_total	auto_length	x_count_permissive_query_SINE	auto_count_permissive_query_SINE	SINE_auto_count_hc_query	upper_SNP_bound_genome_divergence_in_generations	SINE_query_inverse_rate_upper_SNP_bound	SINE_query_inverse_rate_hc_upper_SNP_bound	lower_SNP_bound_genome_divergence_in_generations	SINE_query_inverse_rate_lower_SNP_bound	SINE_query_inverse_rate_hc_lower_SNP_bound	point_SNP_estimate_genome_divergence_in_generations	SINE_query_inverse_rate_point_SNP_estimate	SINE_query_inverse_rate_hc_point_SNP_estimate	x_count_permissive_ref_SINE	auto_count_permissive_ref_SINE	SINE_auto_count_hc_ref	SINE_ref_inverse_rate_upper_SNP_bound	SINE_ref_inverse_rate_hc_upper_SNP_bound	SINE_ref_inverse_rate_lower_SNP_bound	SINE_ref_inverse_rate_hc_lower_SNP_bound	SINE_ref_inverse_rate_point_SNP_estimate	SINE_ref_inverse_rate_hc_point_SNP_estimate
GSD1	4215336	2022141046	642	13901	11614	146802	10.561	12.64	400883	28.838	34.517	231621	16.662	19.943	554	12626	10449	11.627	14.049	31.751	38.366	18.345	22.167
GSD2	4334667	2046499441	623	13739	11546	149161	10.857	12.919	407325	29.647	35.278	235343	17.13	20.383	565	12675	10542	11.768	14.149	32.136	38.638	18.567	22.324
BOX	4106418	2019420349	472	10169	8384	143202	14.082	17.08	391051	38.455	46.643	225940	22.219	26.949	511	13115	10901	10.919	13.137	29.817	35.873	17.228	20.727
GDN	4093682	2029408107	613	11962	9541	142055	11.876	14.889	387919	32.429	40.658	224131	18.737	23.491	562	13110	10801	10.836	13.152	29.59	35.915	17.096	20.751
DNG	4324997	2050780173	682	14465	12195	148518	10.267	12.179	405568	28.038	33.257	234328	16.2	19.215	547	12957	10760	11.462	13.803	31.301	37.692	18.085	21.778
A_WOLF	4067337	2053788572	426	12375	10257	139465	11.27	13.597	380847	30.776	37.13	220045	17.781	21.453	386	12251	10131	11.384	13.766	31.087	37.592	17.961	21.72
Average	4.19041e+06	2.03701e+09	573.14	12748.1	10569.4	144867	11.51	13.91	395599	31.42	37.98	228568	18.15	21.94	N/A	N/A	N/A	N/A	N/A	N/A	N/A	N/A	N/A
Stdev	119250	1.51622e+07	93.91	1453.88	1331.24	3882.62	1.27	1.67	10602.7	3.47	4.56	6125.91	2.01	2.63	N/A	N/A	N/A	N/A	N/A	N/A	N/A	N/A	N/A
Note: Average and Stdev utilize all query samples and GSD1_ref to avoid utilizing G_WOLF multiple times in averages, except when a parameter would be the same for both query and ref such as SNP_total or auto_length.

### Sheet: S4_Hallmark_Fractions_LINE-1s
Sample_Name	Both	TSD_only	Poly_A_only	Neither	RM_fail
GSD1_query	44.14	26.66	11.06	13.25	4.89
GSD2_query	43.99	27.67	10.33	13.15	4.86
BOX_query	46.42	27.49	8.72	12.84	4.54
GDN_query	43.38	27.8	10.63	13.8	4.39
DNG_query	47.48	23.56	10.14	13.56	5.27
A_WOLF_query	40.85	28.43	11.63	14.64	4.44
GSD1_ref	40.63	28.51	10.16	15.35	5.35
GSD2_ref	40.32	28.03	9.97	15.9	5.77
BOX_ref	40.96	27.91	10.7	14.86	5.57
GDN_ref	39.91	28.58	10.22	15.59	5.69
DNG_ref	40.96	28.73	10.59	14.01	5.7
A_WOLF_ref	39.99	27.88	10.42	15.89	5.82
Average	43.84	27.16	10.38	13.8	4.82
Stdev	2.56	1.7	0.91	0.9	0.39
Note: Average and Stdev utilize all query samples and GSD1_ref to avoid utilizing G_WOLF multiple times in averages.

### Sheet: S5_Transduction_Source_Loci
#Source_Chrom	Source_Start	Source_End	L1_chrom	L1_start	L1_end	Filled_Genome	Empty_Genome	Other_Potential_Sources_From_Single_Blat_Alignment
chr1	25283510	25283546	chr6	20004454	20004454	Clu	mCanlor	N/A
chr1	27639184	27639252	chr24	42897078	42897078	Sandy	mCanlor	N/A
chr1	27811411	27811455	chr5	50340561	50340810	mCanlor	Clu	N/A
chr1	29735449	29735519	chr30	26513178	26513178	Nala	mCanlor	N/A
chr1	29735449	29735519	chr30	26513180	26513180	Sandy	mCanlor	N/A
chr1	38501661	38501830	chr15	49915321	49915321	Nala	mCanlor	N/A
chr1	44083499	44083696	chr17	43639362	43639362	Mischka	mCanlor	N/A
chr1	44083499	44083696	chr17	43639362	43639362	Zoey	mCanlor	N/A
chr1	61026524	61026575	chr7	44037604	44037604	Mischka	mCanlor	N/A
chr1	69234625	69234992	chr12	3153816	3160507	mCanlor	Clu	chr18:4597758-4597793-Clu_ref
chr1	69234625	69234992	chr12	3153816	3160507	mCanlor	Zoey	chr18:4597758-4597793-Zoey_ref
chr1	70173594	70173636	chr14	8657154	8657154	Sandy	mCanlor	chrX:23219761-23219814-Sandy_query
chr1	71624282	71625013	chr1	34456090	34456090	Sandy	mCanlor	N/A
chr1	71624282	71625013	chr1	34456090	34456090	Clu	mCanlor	N/A
chr1	71631303	71631397	chr32	41362069	41368390	mCanlor	Zoey	N/A
chr1	71631303	71631397	chr32	41362069	41368390	mCanlor	Clu	N/A
chr1	78907029	78907510	chr7	14711109	14713048	mCanlor	Tasha	N/A
chr1	78907029	78907510	chr7	14711109	14713048	mCanlor	Clu	N/A
chr1	78907029	78907510	chr7	14711109	14713048	mCanlor	Mischka	N/A
chr1	78907029	78907510	chr7	14711109	14713048	mCanlor	Nala	N/A
chr1	78907029	78907510	chr7	14711109	14713048	mCanlor	Sandy	N/A
chr1	78907029	78907510	chr7	14711109	14713048	mCanlor	Zoey	N/A
chr1	94284105	94284145	chr28	17678379	17678379	Sandy	mCanlor	N/A
chr1	94389848	94390338	chr36	16561524	16561524	Clu	mCanlor	chr7:21713473-21713969-Clu_query
chr1	94389924	94390362	chr21	45086689	45086689	Sandy	mCanlor	chr7:21713470-21713891-Sandy_query
chr1	94389924	94390362	chr19	48011185	48011185	Sandy	mCanlor	chr7:21713470-21713891-Sandy_query,chr21:45086235-45086689-Sandy_query
chr1	96461458	96461512	chr15	56312047	56312047	Sandy	mCanlor	N/A
chr1	113873464	113873737	chr14	33262735	33262735	Nala	mCanlor	N/A
chr1	113873464	113873737	chr14	33262735	33262735	Mischka	mCanlor	N/A
chr1	113873466	113873737	chr14	33262735	33262735	Zoey	mCanlor	N/A
chr1	113873466	113873737	chr14	33262735	33262735	Tasha	mCanlor	N/A
chr10	44788575	44788617	chr32	41540920	41541943	mCanlor	Mischka	N/A
chr10	44788575	44788617	chr32	41540920	41541943	mCanlor	Nala	N/A
chr10	44788575	44788617	chr32	41540920	41541943	mCanlor	Tasha	N/A
chr10	44788575	44788617	chr32	41540966	41541962	mCanlor	Zoey	N/A
chr10	44788575	44788617	chr23	35778277	35778277	Sandy	mCanlor	chr32:41541869-41541922-Sandy_query
chr10	44788575	44788617	chr32	41540920	41541943	mCanlor	Sandy	N/A
chr10	44788575	44788617	chr32	41540920	41541943	mCanlor	Clu	N/A
chr11	4762114	4762208	chr14	45506971	45506971	Clu	mCanlor	N/A
chr11	25193883	25194001	chrX	24610046	24616530	mCanlor	Mischka	N/A
chr11	25193883	25194001	chrX	24610046	24616530	mCanlor	Sandy	N/A
chr11	25193883	25194001	chrX	24610046	24616530	mCanlor	Nala	N/A
chr11	25193883	25194001	chrX	24610046	24616530	mCanlor	Tasha	N/A
chr11	25193883	25194001	chrX	24610046	24616530	mCanlor	Zoey	N/A
chr11	28132644	28132812	chr14	13211631	13212500	mCanlor	Zoey	N/A
chr11	28132644	28132812	chr14	13211631	13212500	mCanlor	Clu	N/A
chr11	28132644	28132812	chr14	13211631	13212500	mCanlor	Sandy	N/A
chr11	28132644	28132812	chr14	13211631	13212500	mCanlor	Tasha	N/A
chr11	28132644	28132812	chr14	13211631	13212500	mCanlor	Nala	N/A
chr11	28132644	28132812	chr14	13211631	13212500	mCanlor	Mischka	N/A
chr11	45314178	45314496	chr26	20055053	20055053	Sandy	mCanlor	N/A
chr11	50039246	50039356	chr5	44534447	44534447	Zoey	mCanlor	N/A
chr11	50039246	50039356	chr5	44534447	44534447	Sandy	mCanlor	N/A
chr11	59045164	59045432	chr1	113652157	113652157	Sandy	mCanlor	chrX:30035882-30036135-Sandy_query
chr11	60514897	60515067	chr1	43893571	43900150	mCanlor	Mischka	N/A
chr11	60514897	60515067	chr1	43893571	43900150	mCanlor	Nala	N/A
chr12	3755285	3755350	chr19	12637432	12637432	Sandy	mCanlor	N/A
chr12	15790371	15790515	chr1	113690290	113690290	Tasha	mCanlor	N/A
chr12	32433977	32434075	chr21	22526482	22526482	Nala	mCanlor	N/A
chr12	49286088	49286120	chr37	13666518	13666518	Sandy	mCanlor	N/A
chr12	61945475	61945507	chr11	72175579	72175579	Sandy	mCanlor	N/A
chr13	22195792	22195923	chr14	28218377	28218377	Clu	mCanlor	N/A
chr13	30483525	30483901	chr1	99539282	99539282	Zoey	mCanlor	N/A
chr13	45153018	45153054	chr4	30941700	30941700	Sandy	mCanlor	N/A
chr13	46636720	46637033	chr1	65546500	65553151	mCanlor	Mischka	N/A
chr13	46636720	46637033	chr1	65546500	65553151	mCanlor	Nala	N/A
chr13	46636720	46637033	chr1	65546500	65553151	mCanlor	Tasha	N/A
chr13	46636720	46637033	chr1	65546500	65553151	mCanlor	Zoey	N/A
chr13	46636720	46637033	chr1	65546500	65553151	mCanlor	Sandy	N/A
chr13	46636720	46637033	chr1	65546500	65553151	mCanlor	Clu	N/A
chr13	55025686	55025725	chr12	52715392	52715732	mCanlor	Mischka	N/A
chr13	55025686	55025725	chr12	52715392	52715732	mCanlor	Tasha	N/A
chr13	55025686	55025725	chr12	52715392	52715732	mCanlor	Zoey	N/A
chr13	55025686	55025725	chr12	52715392	52715732	mCanlor	Clu	N/A
chr14	31075785	31076606	chr27	33731709	33738771	mCanlor	Mischka	N/A
chr14	31075785	31076606	chr27	33731709	33738771	mCanlor	Tasha	N/A
chr14	31075785	31076606	chr27	33731709	33738771	mCanlor	Zoey	N/A
chr14	31075785	31076606	chr27	33731709	33738771	mCanlor	Sandy	N/A
chr14	31075785	31076606	chr27	33731709	33738771	mCanlor	Clu	N/A
chr14	32800389	32800430	chr28	6980308	6981200	mCanlor	Tasha	chr24:4915990-4916032-Tasha_ref
chr14	37463501	37463644	chr9	39659130	39665559	mCanlor	Mischka	N/A
chr14	37463501	37463644	chr9	39659130	39665559	mCanlor	Tasha	N/A
chr14	37463501	37463644	chr9	39659130	39665559	mCanlor	Sandy	N/A
chr14	37463501	37463644	chr9	39659130	39665559	mCanlor	Clu	N/A
chr14	41470982	41471204	chr16	18265845	18265845	Mischka	mCanlor	N/A
chr14	41470982	41471204	chr16	18265845	18265845	Nala	mCanlor	N/A
chr14	41470982	41471204	chr16	18265845	18265845	Zoey	mCanlor	N/A
chr14	41470982	41471204	chr16	18265845	18265845	Sandy	mCanlor	N/A
chr15	4291800	4291922	chr23	42366185	42366185	Zoey	mCanlor	N/A
chr15	7029078	7029283	chr27	23006009	23006009	Sandy	mCanlor	N/A
chr15	42377229	42377263	chr24	40854813	40854813	Zoey	mCanlor	N/A
chr15	42377229	42377263	chr24	40854813	40854813	Clu	mCanlor	N/A
chr15	53485941	53485988	chr5	28031969	28031969	Sandy	mCanlor	N/A
chr15	53485942	53485988	chr5	28031969	28031969	Mischka	mCanlor	N/A
chr15	53485942	53485988	chr5	28031969	28031969	Nala	mCanlor	N/A
chr15	53485942	53485988	chr5	28031969	28031969	Tasha	mCanlor	N/A
chr15	53485942	53485988	chr5	28031969	28031969	Zoey	mCanlor	N/A
chr15	61819356	61819487	chr3	22778470	22778470	Tasha	mCanlor	N/A
chr16	8956644	8956690	chr27	12893168	12893168	Tasha	mCanlor	N/A
chr16	21991426	21991460	chr7	54966808	54968395	mCanlor	Clu	N/A
chr16	26870922	26870957	chr1	56830543	56830543	Sandy	mCanlor	N/A
chr16	34206938	34207102	chr3	77806624	77813114	mCanlor	Mischka	N/A
chr16	34206938	34207102	chr3	77806624	77813114	mCanlor	Nala	N/A
chr16	34206938	34207102	chr3	77806624	77813114	mCanlor	Tasha	N/A
chr16	34206938	34207102	chr3	77806624	77813114	mCanlor	Zoey	N/A
chr16	34206938	34207102	chr3	77806624	77813114	mCanlor	Sandy	N/A
chr16	34206938	34207102	chr3	77806624	77813114	mCanlor	Clu	N/A
chr16	46024831	46026110	chrX	26155897	26155897	Mischka	mCanlor	N/A
chr16	46024831	46026110	chrX	26155897	26155897	Tasha	mCanlor	N/A
chr16	50207602	50208025	chr23	44434795	44434795	Nala	mCanlor	N/A
chr16	56701038	56701098	chr27	45999981	45999981	Sandy	mCanlor	chr21:48349154-48349227-Sandy_query
chr17	18359344	18359433	chr11	69001373	69003527	mCanlor	Mischka	N/A
chr17	18359344	18359433	chr11	69001373	69003527	mCanlor	Nala	N/A
chr17	18359344	18359433	chr11	69001373	69003527	mCanlor	Tasha	N/A
chr17	18359344	18359433	chr11	69001373	69003527	mCanlor	Zoey	N/A
chr17	18359344	18359433	chr11	69001373	69003527	mCanlor	Sandy	N/A
chr17	18359344	18359433	chr11	69001373	69003527	mCanlor	Clu	N/A
chr17	52010964	52011948	chr20	11066134	11066134	Tasha	mCanlor	N/A
chr18	4597757	4597793	chr12	3153816	3160507	mCanlor	Zoey	chr1:69234626-69234992-Zoey_ref
chr18	4597757	4597793	chr12	3153816	3160507	mCanlor	Clu	chr1:69234626-69234992-Clu_ref
chr18	28276233	28276322	chr12	26630995	26630995	Sandy	mCanlor	N/A
chr19	10179472	10179784	chr23	20721273	20721273	Zoey	mCanlor	N/A
chr19	23438517	23438572	chr2	42542947	42542947	Zoey	mCanlor	N/A
chr2	3324473	3324730	chr32	13851536	13851536	Tasha	mCanlor	N/A
chr2	21515546	21515700	chr16	21122520	21122520	Clu	mCanlor	N/A
chr2	41589729	41590254	chr17	59703973	59703973	Tasha	mCanlor	N/A
chr2	60902870	60902943	chr15	2230982	2232239	mCanlor	Mischka	N/A
chr2	60902870	60902943	chr15	2230982	2232239	mCanlor	Nala	N/A
chr2	60902870	60902943	chr15	2230982	2232239	mCanlor	Tasha	N/A
chr2	60902870	60902943	chr15	2230982	2232239	mCanlor	Zoey	N/A
chr20	43395231	43395572	chr22	31986657	31986657	Mischka	mCanlor	N/A
chr20	43395231	43395572	chr22	31986657	31986657	Nala	mCanlor	N/A
chr20	43395231	43395572	chr22	31986657	31986657	Tasha	mCanlor	N/A
chr20	51783600	51783633	chr22	35772794	35772794	Sandy	mCanlor	N/A
chr21	1978106	1978207	chr11	45066286	45066286	Tasha	mCanlor	N/A
chr21	11439151	11439212	chr35	20761134	20761134	Zoey	mCanlor	N/A
chr21	37471278	37472131	chr4	45786993	45786993	Tasha	mCanlor	N/A
chr21	45086234	45086689	chr19	48011185	48011185	Sandy	mCanlor	chr7:21713470-21713891-Sandy_query,chr1:94389925-94390362-Sandy_query
chr21	46673640	46673765	chr12	18535405	18535405	Sandy	mCanlor	N/A
chr21	46673641	46673765	chr28	6240173	6240173	Sandy	mCanlor	N/A
chr21	48348913	48349208	chr16	56700783	56707272	mCanlor	Zoey	N/A
chr21	48348913	48349208	chr16	56700783	56707272	mCanlor	Sandy	N/A
chr21	48349153	48349227	chr27	45999981	45999981	Sandy	mCanlor	chr16:56701039-56701098-Sandy_query
chr22	4936173	4936304	chr34	6441786	6441787	Tasha	mCanlor	N/A
chr22	4936173	4936304	chr34	6441786	6441787	Zoey	mCanlor	N/A
chr22	4936179	4936304	chr34	6441786	6441787	Nala	mCanlor	N/A
chr22	5028450	5028536	chr13	19808036	19808036	Nala	mCanlor	N/A
chr22	5028450	5028536	chr13	19808036	19808036	Tasha	mCanlor	N/A
chr22	5028450	5028537	chr13	19808036	19808036	Sandy	mCanlor	N/A
chr22	19516999	19517215	chr1	59413895	59413895	Clu	mCanlor	N/A
chr22	42053141	42053314	chr35	16917602	16917602	Tasha	mCanlor	N/A
chr22	44789193	44789233	chr14	41575445	41575445	Zoey	mCanlor	N/A
chr23	1273580	1273616	chr10	15407851	15408180	mCanlor	Mischka	N/A
chr23	1273580	1273616	chr10	15407851	15408180	mCanlor	Nala	N/A
chr23	1273580	1273616	chr10	15407851	15408180	mCanlor	Tasha	N/A
chr23	1273580	1273616	chr10	15407851	15408180	mCanlor	Zoey	N/A
chr23	1273580	1273616	chr10	15407851	15408180	mCanlor	Sandy	N/A
chr23	9981489	9982423	chr3	89652583	89652583	Sandy	mCanlor	N/A
chr23	12061394	12061428	chr25	38579400	38579400	Tasha	mCanlor	N/A
chr23	12061394	12061428	chrX	95835854	95835854	Tasha	mCanlor	N/A
chr23	34623432	34623501	chr31	6072535	6072535	Nala	mCanlor	N/A
chr23	34623432	34623501	chr31	6072535	6072535	Tasha	mCanlor	N/A
chr23	34623432	34623501	chr31	6072535	6072535	Clu	mCanlor	N/A
chr23	40435940	40436020	chr23	24034812	24034812	Tasha	mCanlor	N/A
chr23	40435940	40436020	chr23	24034812	24034812	Zoey	mCanlor	N/A
chr23	41513946	41514189	chr1	46990972	46990972	Nala	mCanlor	N/A
chr24	4915989	4916032	chr28	6980308	6981200	mCanlor	Tasha	chr14:32800390-32800430-Tasha_ref
chr24	11612461	11612516	chrX	95874582	95874582	Nala	mCanlor	N/A
chr24	21572247	21572461	chr17	54896251	54902794	mCanlor	Zoey	N/A
chr24	21572247	21572461	chr17	54896251	54902794	mCanlor	Sandy	N/A
chr24	35140202	35140236	chr18	44795374	44795560	mCanlor	Sandy	N/A
chr25	39878175	39878233	chr1	57409672	57409672	Tasha	mCanlor	chr4:14503748-14503978-Tasha_query
chr26	4512839	4512873	chrX	50992279	50993294	mCanlor	Sandy	N/A
chr26	4512839	4512873	chrX	50992279	50993294	mCanlor	Clu	N/A
chr26	6825816	6826434	chr4	767991	767991	Sandy	mCanlor	N/A
chr26	8579028	8579073	chr31	13376094	13376796	mCanlor	Nala	chr8:26149795-26149833-Nala_ref
chr26	8579028	8579073	chr31	13376094	13376796	mCanlor	Tasha	chr8:26149795-26149833-Tasha_ref
chr26	8579028	8579073	chr31	13376094	13376796	mCanlor	Zoey	chr8:26149795-26149833-Zoey_ref
chr26	8579028	8579073	chr31	13376094	13376796	mCanlor	Sandy	chr8:26149795-26149833-Sandy_ref
chr26	8579028	8579073	chr31	13376094	13376796	mCanlor	Clu	chr8:26149795-26149833-Clu_ref
chr26	32077040	32077123	chr12	39234972	39234972	Clu	mCanlor	N/A
chr27	9926600	9926675	chr3	18522378	18522828	mCanlor	Mischka	N/A
chr27	9926600	9926675	chr3	18522378	18522828	mCanlor	Nala	N/A
chr27	9926600	9926675	chr3	18522378	18522828	mCanlor	Tasha	N/A
chr27	9926600	9926675	chr3	18522378	18522828	mCanlor	Zoey	N/A
chr27	9926600	9926675	chr3	18522378	18522828	mCanlor	Sandy	N/A
chr27	15181277	15181897	chr37	18429708	18429708	Sandy	mCanlor	N/A
chr27	19648215	19648479	chr19	19489536	19489536	Tasha	mCanlor	N/A
chr27	28822176	28822362	chr15	28082068	28082068	Clu	mCanlor	N/A
chr28	5310812	5310890	chrX	40540292	40546670	mCanlor	Mischka	chr3:9545655-9545728-Mischka_ref
chr28	5310812	5310890	chrX	40540292	40546670	mCanlor	Nala	chr3:9545655-9545728-Nala_ref
chr28	5310812	5310890	chrX	40540292	40546670	mCanlor	Tasha	chr3:9545655-9545728-Tasha_ref
chr28	5310812	5310890	chrX	40540311	40546670	mCanlor	Zoey	chr3:9545655-9545728-Zoey_ref
chr28	5310812	5310890	chrX	40540311	40546670	mCanlor	Sandy	chr3:9545655-9545728-Sandy_ref
chr28	5955425	5955529	chr20	43692696	43692696	Sandy	mCanlor	N/A
chr28	13075307	13075464	chr6	23798233	23804701	mCanlor	Mischka	N/A
chr28	13075307	13075464	chr6	23798233	23804701	mCanlor	Nala	N/A
chr28	13075307	13075464	chr6	23798233	23804701	mCanlor	Clu	N/A
chr28	26723202	26723762	chr13	49991928	49991928	Sandy	mCanlor	N/A
chr28	31782099	31782789	chr6	48857799	48862034	mCanlor	Zoey	N/A
chr29	9247791	9248687	chrX	41360166	41360166	Mischka	mCanlor	N/A
chr29	9247791	9248687	chrX	41360166	41360166	Zoey	mCanlor	N/A
chr29	9247791	9248688	chrX	41360165	41360165	Tasha	mCanlor	N/A
chr29	9247791	9248687	chrX	41360166	41360166	Nala	mCanlor	N/A
chr29	9267216	9267251	chr28	24323183	24329522	mCanlor	Tasha	N/A
chr29	9267216	9267251	chr28	24323183	24329522	mCanlor	Clu	N/A
chr29	9267216	9267251	chr28	24323183	24329522	mCanlor	Sandy	N/A
chr29	9267216	9267251	chr28	24323183	24329522	mCanlor	Zoey	N/A
chr29	9267216	9267251	chr28	24323183	24329522	mCanlor	Nala	N/A
chr29	19490499	19490543	chr12	66570349	66570349	Tasha	mCanlor	N/A
chr29	19490499	19490543	chr12	66570349	66570349	Sandy	mCanlor	N/A
chr29	19490499	19490543	chr12	66570349	66570349	Zoey	mCanlor	N/A
chr29	27118906	27119093	chr25	21089178	21089178	Nala	mCanlor	N/A
chr29	27118906	27119093	chr25	21089178	21089178	Zoey	mCanlor	N/A
chr29	29536559	29537768	chr8	73181321	73188827	mCanlor	Nala	N/A
chr29	29536559	29537768	chr8	73181321	73188827	mCanlor	Sandy	N/A
chr29	29536559	29537768	chr8	73181321	73188827	mCanlor	Mischka	N/A
chr29	29536559	29537768	chr8	73181321	73188827	mCanlor	Tasha	N/A
chr29	35827310	35827463	chr14	21733517	21733517	Mischka	mCanlor	N/A
chr29	35827310	35827463	chr14	21733517	21733517	Nala	mCanlor	N/A
chr29	35827310	35827463	chr14	21733517	21733517	Zoey	mCanlor	N/A
chr29	35827310	35827463	chr14	21733517	21733517	Tasha	mCanlor	N/A
chr29	42742033	42742377	chr12	59643279	59643279	Nala	mCanlor	N/A
chr29	42742033	42742377	chr12	59643279	59643279	Sandy	mCanlor	N/A
chr29	42742033	42742377	chr12	59643279	59643279	Zoey	mCanlor	N/A
chr29	42742033	42742377	chr12	59643279	59643279	Mischka	mCanlor	N/A
chr29	42742033	42742377	chr12	59643279	59643279	Clu	mCanlor	N/A
chr29	42742033	42742377	chr12	59643279	59643279	Tasha	mCanlor	N/A
chr3	7869572	7869669	chr27	17827716	17827716	Mischka	mCanlor	N/A
chr3	7869572	7869669	chr27	17827698	17827698	Sandy	mCanlor	N/A
chr3	7869572	7869669	chr27	17827716	17827716	Tasha	mCanlor	N/A
chr3	7869572	7869669	chr27	17827698	17827698	Nala	mCanlor	N/A
chr3	9545654	9545728	chrX	40540311	40546670	mCanlor	Sandy	chr28:5310813-5310890-Sandy_ref
chr3	9545654	9545728	chrX	40540311	40546670	mCanlor	Zoey	chr28:5310813-5310890-Zoey_ref
chr3	9545654	9545728	chrX	40540292	40546670	mCanlor	Tasha	chr28:5310813-5310890-Tasha_ref
chr3	9545654	9545728	chrX	40540292	40546670	mCanlor	Nala	chr28:5310813-5310890-Nala_ref
chr3	9545654	9545728	chrX	40540292	40546670	mCanlor	Mischka	chr28:5310813-5310890-Mischka_ref
chr3	11176150	11176328	chr19	27324138	27324138	Nala	mCanlor	N/A
chr3	11176150	11176328	chr19	27324138	27324138	Mischka	mCanlor	N/A
chr3	12972764	12972952	chr23	10047818	10047818	Tasha	mCanlor	N/A
chr3	12972764	12972952	chr23	10047818	10047818	Zoey	mCanlor	N/A
chr3	16203024	16203124	chr12	48517936	48517936	Clu	mCanlor	N/A
chr3	16203024	16203124	chr12	48517936	48517936	Tasha	mCanlor	N/A
chr3	16203024	16203124	chr12	48517936	48517936	Nala	mCanlor	N/A
chr3	16203024	16203124	chr12	48517936	48517936	Sandy	mCanlor	N/A
chr3	16203024	16203124	chr12	48517936	48517936	Mischka	mCanlor	N/A
chr3	19747958	19748006	chr23	42028999	42035367	mCanlor	Clu	N/A
chr3	22284976	22285041	chr9	13736220	13736220	Zoey	mCanlor	N/A
chr3	24263359	24263437	chr15	47255329	47261722	mCanlor	Zoey	N/A
chr3	24263359	24263437	chr15	47255329	47261722	mCanlor	Tasha	N/A
chr3	24263359	24263437	chr15	47255329	47261722	mCanlor	Sandy	N/A
chr3	24263359	24263437	chr15	47255329	47261722	mCanlor	Mischka	N/A
chr3	36301355	36301634	chr4	2850650	2850650	Clu	mCanlor	N/A
chr3	50396241	50396287	chr29	23107287	23107287	Zoey	mCanlor	N/A
chr3	50396241	50396287	chr29	23107287	23107287	Tasha	mCanlor	N/A
chr3	50396241	50396287	chr29	23107287	23107287	Nala	mCanlor	N/A
chr3	80643714	80644169	chr7	59153014	59153014	Nala	mCanlor	N/A
chr3	84692068	84692158	chr7	75406517	75406517	Sandy	mCanlor	N/A
chr30	3488476	3488528	chr36	27873741	27873741	Tasha	mCanlor	N/A
chr30	16796778	16797070	chr31	29134794	29136561	mCanlor	Clu	N/A
chr30	16796778	16797070	chr31	29134794	29136561	mCanlor	Zoey	N/A
chr30	16796778	16797070	chr31	29134794	29136561	mCanlor	Sandy	N/A
chr30	17383808	17384076	chrX	80414645	80421171	mCanlor	Clu	N/A
chr30	17383808	17384076	chrX	80414645	80421171	mCanlor	Mischka	N/A
chr30	17383808	17384076	chrX	80414645	80421171	mCanlor	Nala	N/A
chr30	17383808	17384076	chrX	80414645	80421171	mCanlor	Tasha	N/A
chr30	17383808	17384076	chrX	80414645	80421171	mCanlor	Zoey	N/A
chr30	17383808	17384076	chrX	80414645	80421171	mCanlor	Sandy	N/A
chr30	19201278	19201380	chrX	39812098	39812098	Mischka	mCanlor	N/A
chr30	20731842	20731950	chr14	31210098	31212985	mCanlor	Zoey	N/A
chr30	20731842	20731950	chr14	31210086	31212988	mCanlor	Clu	N/A
chr30	20731842	20731950	chr14	31210098	31212985	mCanlor	Sandy	N/A
chr30	20731842	20731950	chr14	31210098	31212985	mCanlor	Tasha	N/A
chr30	20731842	20731950	chr14	31210098	31212985	mCanlor	Nala	N/A
chr30	20731842	20731950	chr14	31210098	31212985	mCanlor	Mischka	N/A
chr31	5732079	5732259	chrX	99498769	99498769	Zoey	mCanlor	chrX:61847867-61848067-Zoey_query
chr31	5732080	5732259	chrX	99498769	99498769	Tasha	mCanlor	chrX:61847867-61848066-Tasha_query
chr31	5732081	5732259	chrX	61847872	61851099	mCanlor	Mischka	N/A
chr31	5732081	5732259	chrX	61847872	61851099	mCanlor	Nala	N/A
chr31	5732081	5732259	chrX	61847872	61851099	mCanlor	Tasha	N/A
chr31	5732081	5732259	chrX	61847872	61851099	mCanlor	Sandy	N/A
chr31	25010857	25011819	chr8	38777937	38777937	Tasha	mCanlor	N/A
chr31	33023376	33023504	chr38	19084632	19084632	Sandy	mCanlor	N/A
chr31	34859976	34860205	chr34	30187440	30187440	Nala	mCanlor	N/A
chr31	34859976	34860205	chr34	30187440	30187440	Zoey	mCanlor	N/A
chr32	24424833	24424976	chr29	9993632	9995119	mCanlor	Zoey	N/A
chr32	26449390	26449523	chr17	19275461	19281930	mCanlor	Mischka	N/A
chr32	26449390	26449523	chr17	19275461	19281930	mCanlor	Nala	N/A
chr32	26449390	26449523	chr17	19275461	19281930	mCanlor	Zoey	N/A
chr32	26449390	26449523	chr17	19275461	19281930	mCanlor	Sandy	N/A
chr32	26449390	26449523	chr17	19275461	19281930	mCanlor	Clu	N/A
chr32	28199192	28199238	chr7	9682196	9682196	Sandy	mCanlor	N/A
chr32	41541868	41541922	chr23	35778277	35778277	Sandy	mCanlor	chr10:44788576-44788617-Sandy_query
chr32	41541871	41541939	chr36	30972513	30972513	Zoey	mCanlor	N/A
chr32	41541871	41541933	chr3	16268605	16268605	Sandy	mCanlor	N/A
chr33	10554679	10554884	chr3	69941859	69942961	mCanlor	Mischka	N/A
chr33	10554679	10554884	chr3	69941859	69942961	mCanlor	Nala	N/A
chr33	10554679	10554884	chr3	69941859	69942961	mCanlor	Tasha	N/A
chr33	10554679	10554884	chr3	69941859	69942961	mCanlor	Zoey	N/A
chr33	10554679	10554884	chr3	69941859	69942961	mCanlor	Sandy	N/A
chr33	10554679	10554884	chr3	69941859	69942961	mCanlor	Clu	N/A
chr34	8595871	8595943	chr16	22980037	22980741	mCanlor	Mischka	N/A
chr34	8595871	8595943	chr16	22980037	22980741	mCanlor	Nala	N/A
chr34	8595871	8595943	chr16	22980037	22980741	mCanlor	Zoey	N/A
chr34	8595871	8595943	chr16	22980037	22980741	mCanlor	Sandy	N/A
chr34	29623875	29623906	chr7	38784234	38784414	mCanlor	Mischka	N/A
chr34	29623875	29623906	chr7	38784234	38784414	mCanlor	Nala	N/A
chr34	29623875	29623906	chr7	38784234	38784414	mCanlor	Tasha	N/A
chr34	29623875	29623906	chr7	38784234	38784414	mCanlor	Zoey	N/A
chr34	29623875	29623906	chr7	38784234	38784414	mCanlor	Sandy	N/A
chr34	29623875	29623906	chr7	38784234	38784414	mCanlor	Clu	N/A
chr34	40939841	40939874	chr4	77800394	77800394	Mischka	mCanlor	N/A
chr34	40939841	40939874	chr4	77800394	77800394	Zoey	mCanlor	N/A
chr34	40939841	40939874	chr4	77800394	77800394	Clu	mCanlor	N/A
chr35	6468248	6468285	chr7	11854462	11854462	Sandy	mCanlor	N/A
chr35	10314236	10314359	chr10	70328758	70335272	mCanlor	Mischka	N/A
chr35	10314236	10314359	chr10	70328762	70335269	mCanlor	Zoey	N/A
chr35	17756179	17756282	chr32	24353690	24353690	Mischka	mCanlor	N/A
chr35	17756179	17756282	chr32	24353706	24353706	Nala	mCanlor	N/A
chr35	17922487	17922615	chr5	34712945	34715069	mCanlor	Clu	N/A
chr35	19472332	19472369	chr22	20079366	20079366	Mischka	mCanlor	N/A
chr35	19472332	19472369	chr22	20079366	20079366	Nala	mCanlor	N/A
chr35	22591254	22591449	chr4	54827937	54827937	Clu	mCanlor	N/A
chr35	23327555	23327950	chr18	16427415	16427415	Nala	mCanlor	N/A
chr35	23327555	23327950	chr18	16427415	16427415	Tasha	mCanlor	N/A
chr36	8238554	8238618	chr7	24921554	24927911	mCanlor	Sandy	N/A
chr36	9890979	9891059	chr1	57507719	57507719	Nala	mCanlor	N/A
chr36	9890979	9891059	chr1	57507719	57507719	Tasha	mCanlor	N/A
chr36	9890979	9891059	chr1	57507719	57507719	Zoey	mCanlor	N/A
chr36	14602925	14603770	chr19	17124245	17124245	Tasha	mCanlor	N/A
chr36	14659641	14659692	chr29	42352410	42352410	Zoey	mCanlor	N/A
chr36	22739628	22739682	chr27	31592750	31592750	Nala	mCanlor	N/A
chr36	24184035	24184111	chr25	35411128	35411128	Mischka	mCanlor	N/A
chr36	24184035	24184111	chr25	35411129	35411129	Zoey	mCanlor	N/A
chr37	4371162	4371215	chr16	53843854	53845168	mCanlor	Mischka	N/A
chr37	4371162	4371215	chr16	53843854	53845168	mCanlor	Nala	N/A
chr37	4371162	4371215	chr16	53843854	53845168	mCanlor	Zoey	N/A
chr37	30541114	30541201	chr3	72079257	72079257	Mischka	mCanlor	N/A
chr37	30541114	30541201	chr3	72079257	72079257	Nala	mCanlor	N/A
chr37	30541114	30541201	chr3	72079257	72079257	Sandy	mCanlor	N/A
chr38	25860568	25860605	chr27	10914927	10914927	Zoey	mCanlor	chr7:25703790-25704040-Zoey_query
chr4	14503747	14503978	chr1	57409672	57409672	Tasha	mCanlor	chr25:39878176-39878233-Tasha_query
chr4	16895576	16895812	chr31	15985522	15988675	mCanlor	Nala	N/A
chr4	16895576	16895812	chr31	15985522	15988675	mCanlor	Clu	N/A
chr4	54786168	54786199	chrX	55159634	55165997	mCanlor	Nala	N/A
chr4	54786168	54786199	chrX	55159634	55165997	mCanlor	Zoey	N/A
chr4	57483170	57483532	chr13	12381850	12388431	mCanlor	Mischka	N/A
chr4	57483170	57483532	chr13	12381850	12388431	mCanlor	Nala	N/A
chr4	57483170	57483532	chr13	12381850	12388431	mCanlor	Tasha	N/A
chr4	57483170	57483532	chr13	12381850	12388431	mCanlor	Zoey	N/A
chr4	57483170	57483532	chr13	12381850	12388431	mCanlor	Sandy	N/A
chr4	57483170	57483532	chr13	12381850	12388431	mCanlor	Clu	N/A
chr4	63371223	63371260	chr12	44496730	44503068	mCanlor	Clu	N/A
chr4	65318703	65318783	chr9	3512029	3516823	mCanlor	Mischka	N/A
chr4	65318703	65318783	chr9	3512029	3516823	mCanlor	Tasha	N/A
chr4	65318703	65318783	chr9	3512029	3516823	mCanlor	Zoey	N/A
chr4	65318703	65318783	chr9	3512029	3516823	mCanlor	Sandy	N/A
chr5	46291305	46291471	chr1	95866695	95873167	mCanlor	Tasha	N/A
chr5	46291305	46291471	chr1	95866695	95873167	mCanlor	Sandy	N/A
chr5	50150181	50150547	chr37	13939182	13944303	mCanlor	Mischka	N/A
chr5	50150181	50150547	chr37	13939182	13944303	mCanlor	Nala	N/A
chr5	50150181	50150547	chr37	13939182	13944303	mCanlor	Tasha	N/A
chr5	59665334	59665380	chrX	60999945	60999945	Mischka	mCanlor	N/A
chr5	59665334	59665380	chrX	60999945	60999945	Nala	mCanlor	N/A
chr5	59665334	59665380	chrX	60999945	60999945	Tasha	mCanlor	N/A
chr5	59665334	59665380	chrX	60999945	60999945	Zoey	mCanlor	N/A
chr5	67403641	67404413	chr22	59563745	59563747	Nala	mCanlor	N/A
chr6	3644644	3644784	chr1	92781173	92781174	Mischka	mCanlor	N/A
chr6	25837743	25838064	chr31	16129479	16129479	Mischka	mCanlor	N/A
chr6	25837743	25838064	chr31	16129479	16129479	Nala	mCanlor	N/A
chr6	39867229	39867526	chr3	13566609	13566609	Sandy	mCanlor	N/A
chr7	5802354	5802425	chr1	96057662	96057662	Zoey	mCanlor	N/A
chr7	19149270	19149321	chr23	7716235	7716235	Sandy	mCanlor	N/A
chr7	19149270	19149321	chr23	7716235	7716235	Mischka	mCanlor	N/A
chr7	19149270	19149321	chr23	7716235	7716235	Zoey	mCanlor	N/A
chr7	19149270	19149321	chr23	7716235	7716235	Nala	mCanlor	N/A
chr7	21713469	21713964	chr15	44314456	44314456	Tasha	mCanlor	N/A
chr7	21713469	21713964	chr15	44314456	44314456	Sandy	mCanlor	N/A
chr7	21713469	21713891	chr19	48011185	48011185	Sandy	mCanlor	chr21:45086235-45086689-Sandy_query,chr1:94389925-94390362-Sandy_query
chr7	21713469	21713891	chr21	45086689	45086689	Sandy	mCanlor	chr1:94389925-94390362-Sandy_query
chr7	21713472	21713969	chr36	16561524	16561524	Clu	mCanlor	chr1:94389849-94390338-Clu_query
chr7	25703789	25704040	chr27	10914927	10914927	Zoey	mCanlor	chr38:25860569-25860605-Zoey_query
chr7	28016127	28016366	chr4	3375907	3375907	Zoey	mCanlor	N/A
chr7	51375225	51375303	chr31	5578638	5585033	mCanlor	Nala	N/A
chr7	51375225	51375303	chr31	5578638	5585033	mCanlor	Sandy	N/A
chr7	51375225	51375303	chr31	5578638	5585033	mCanlor	Tasha	N/A
chr7	51375225	51375303	chr31	5578638	5585033	mCanlor	Mischka	N/A
chr7	51375225	51375303	chr31	5578638	5585033	mCanlor	Clu	N/A
chr7	51375225	51375303	chr31	5578638	5585033	mCanlor	Zoey	N/A
chr7	58817231	58817757	chr28	21222744	21222744	Zoey	mCanlor	N/A
chr7	58817231	58817752	chr28	21222744	21222744	Sandy	mCanlor	N/A
chr7	58817231	58817752	chr28	21222744	21222744	Tasha	mCanlor	N/A
chr7	58817231	58817752	chr28	21222744	21222744	Nala	mCanlor	N/A
chr7	58817231	58817752	chr28	21222744	21222744	Mischka	mCanlor	N/A
chr7	68115925	68116927	chr36	14107383	14107383	Sandy	mCanlor	N/A
chr8	23195919	23195972	chr16	34436978	34436978	Clu	mCanlor	N/A
chr8	26149794	26149833	chr31	13376094	13376796	mCanlor	Zoey	chr26:8579029-8579073-Zoey_ref
chr8	26149794	26149833	chr31	13376094	13376796	mCanlor	Clu	chr26:8579029-8579073-Clu_ref
chr8	26149794	26149833	chr31	13376094	13376796	mCanlor	Sandy	chr26:8579029-8579073-Sandy_ref
chr8	26149794	26149833	chr31	13376094	13376796	mCanlor	Tasha	chr26:8579029-8579073-Tasha_ref
chr8	26149794	26149833	chr31	13376094	13376796	mCanlor	Nala	chr26:8579029-8579073-Nala_ref
chr8	30208369	30208887	chr6	54236612	54236612	Nala	mCanlor	N/A
chr8	31444879	31445023	chr26	4910746	4910746	Clu	mCanlor	N/A
chr8	31454523	31455551	chr19	30288711	30288711	Sandy	mCanlor	N/A
chr8	38607702	38607884	chr2	48072512	48072512	Zoey	mCanlor	N/A
chr8	52833418	52833824	chr14	30749338	30749338	Zoey	mCanlor	N/A
chr8	56821729	56821849	chr1	59518475	59518475	Sandy	mCanlor	N/A
chr8	57771928	57771961	chrX	59019157	59019158	Sandy	mCanlor	N/A
chr8	57771929	57772162	chr29	17209559	17209559	Sandy	mCanlor	N/A
chr8	59511332	59511489	chr18	5075872	5075872	Zoey	mCanlor	N/A
chr8	62199237	62199570	chr13	41528448	41528448	Tasha	mCanlor	N/A
chr8	62199237	62199570	chr13	41528448	41528448	Zoey	mCanlor	N/A
chr8	62199237	62199570	chr13	41528448	41528448	Mischka	mCanlor	N/A
chr8	62199239	62199570	chr13	41528448	41528448	Nala	mCanlor	N/A
chr8	67904953	67905343	chr29	10089249	10089249	Sandy	mCanlor	N/A
chr9	10032796	10032832	chr7	34421520	34422912	mCanlor	Mischka	N/A
chr9	10032796	10032832	chr7	34421520	34422912	mCanlor	Nala	N/A
chr9	10032796	10032832	chr7	34421520	34422912	mCanlor	Tasha	N/A
chr9	10032796	10032832	chr7	34421520	34422912	mCanlor	Zoey	N/A
chr9	10032796	10032832	chr7	34421520	34422912	mCanlor	Sandy	N/A
chr9	10032796	10032832	chr7	34421520	34422912	mCanlor	Clu	N/A
chr9	31671833	31671876	chr4	14555250	14555250	Clu	mCanlor	N/A
chr9	46075289	46075365	chr34	40607488	40607910	mCanlor	Nala	N/A
chr9	46075289	46075365	chr34	40607488	40607910	mCanlor	Tasha	N/A
chr9	46075289	46075365	chr34	40607488	40607910	mCanlor	Zoey	N/A
chr9	46075289	46075365	chr34	40607488	40607910	mCanlor	Sandy	N/A
chr9	46075289	46075365	chr34	40607488	40607910	mCanlor	Clu	N/A
chr9	52129037	52129124	chr29	22029356	22035766	mCanlor	Clu	chr9:52615020-52615106-Clu_ref,chr9:56048148-56048234-Clu_ref
chr9	52615019	52615106	chr29	22029356	22035766	mCanlor	Clu	chr9:56048148-56048234-Clu_ref,chr9:52129038-52129124-Clu_ref
chr9	56048147	56048234	chr29	22029356	22035766	mCanlor	Clu	chr9:52615020-52615106-Clu_ref,chr9:52129038-52129124-Clu_ref
chrX	10914956	10915004	chr24	11270608	11270608	Mischka	mCanlor	N/A
chrX	11969711	11969966	chr13	5730592	5737214	mCanlor	Nala	N/A
chrX	11969711	11969966	chr13	5730594	5737214	mCanlor	Sandy	N/A
chrX	11969711	11969966	chr13	5730600	5737214	mCanlor	Tasha	N/A
chrX	11969711	11969966	chr13	5730617	5737214	mCanlor	Zoey	N/A
chrX	23219760	23219814	chr14	8657154	8657154	Sandy	mCanlor	chr1:70173595-70173636-Sandy_query
chrX	30035881	30036135	chr1	113652157	113652157	Sandy	mCanlor	chr11:59045165-59045432-Sandy_query
chrX	30035882	30036135	chr11	59045415	59045415	Sandy	mCanlor	N/A
chrX	35864550	35864594	chr7	72189597	72189597	Mischka	mCanlor	N/A
chrX	35864550	35864594	chr7	72189597	72189597	Clu	mCanlor	N/A
chrX	35864550	35864594	chr7	72189597	72189597	Tasha	mCanlor	N/A
chrX	44867040	44867375	chr33	16209276	16209276	Sandy	mCanlor	N/A
chrX	61847866	61848067	chrX	99498769	99498769	Zoey	mCanlor	chr31:5732080-5732259-Zoey_query
chrX	61847866	61848066	chrX	99498769	99498769	Tasha	mCanlor	chr31:5732081-5732259-Tasha_query
chrX	84186093	84186193	chr11	17845557	17849793	mCanlor	Sandy	N/A
chrX	84186093	84186193	chr11	17845557	17849793	mCanlor	Clu	N/A
chrX	113819965	113820020	chr3	40753741	40753741	Zoey	mCanlor	N/A
chrX	113819965	113820020	chr3	40753741	40753741	Sandy	mCanlor	N/A

### Sheet: S6_Rate_Information_LINE-1s
Sample_Name	SNP_total	auto_length	x_count_permissive_query_LINE	auto_count_permissive_query_LINE	LINE_auto_count_hc_query	upper_SNP_bound_genome_divergence_in_generations	LINE_query_inverse_rate_upper_SNP_bound	LINE_query_inverse_rate_hc_upper_SNP_bound	lower_SNP_bound_genome_divergence_in_generations	LINE_query_inverse_rate_lower_SNP_bound	LINE_query_inverse_rate_hc_lower_SNP_bound	point_SNP_estimate_genome_divergence_in_generations	LINE_query_inverse_rate_point_SNP_estimate	LINE_query_inverse_rate_hc_point_SNP_estimate	x_count_permissive_ref_LINE	auto_count_permissive_ref_LINE	LINE_auto_count_hc_ref	LINE_ref_inverse_rate_upper_SNP_bound	LINE_ref_inverse_rate_hc_upper_SNP_bound	LINE_ref_inverse_rate_lower_SNP_bound	LINE_ref_inverse_rate_hc_lower_SNP_bound	LINE_ref_inverse_rate_point_SNP_estimate	LINE_ref_inverse_rate_hc_point_SNP_estimate
GSD1	4215336	2022141046	161	1801	1278	146802	81.511	114.869	400883	222.589	313.68	231621	128.607	181.237	118	1713	1178	85.699	124.62	234.024	340.308	135.214	196.622
GSD2	4334667	2046499441	152	1803	1291	149161	82.729	115.539	407325	225.915	315.511	235343	130.529	182.295	119	1736	1177	85.922	126.73	234.634	346.071	135.566	199.952
BOX	4106418	2019420349	133	1806	1333	143202	79.292	107.428	391051	216.529	293.362	225940	125.105	169.497	109	1722	1178	83.16	121.564	227.091	331.962	131.208	191.8
GDN	4093682	2029408107	144	1813	1291	142055	78.354	110.035	387919	213.965	300.479	224131	123.624	173.61	120	1759	1197	80.759	118.676	220.534	324.076	127.42	187.244
DNG	4324997	2050780173	180	2040	1441	148518	72.803	103.066	405568	198.808	281.449	234328	114.867	162.615	124	1717	1189	86.499	124.91	236.207	341.1	136.475	197.08
A_WOLF	4067337	2053788572	94	1436	995	139465	97.12	140.166	380847	265.214	382.761	220045	153.235	221.151	84	1634	1101	85.352	126.671	233.076	345.91	134.666	199.859
Average	4.19041e+06	2.03701e+09	140.29	1773.14	1258.14	144867	82.5	116.53	395599	225.29	318.22	228568	130.17	183.86	N/A	N/A	N/A	N/A	N/A	N/A	N/A	N/A	N/A
Stdev	119250	1.51622e+07	28.43	179.27	139.8	3882.62	7.6	12.48	10602.7	20.75	34.07	6125.91	11.99	19.69	N/A	N/A	N/A	N/A	N/A	N/A	N/A	N/A	N/A
Note: Average and Stdev utilize all query samples and GSD1_ref to avoid utilizing G_WOLF multiple times in averages, except when a parameter would be the same for both query and ref such as SNP_total or auto_length.
